# PSAURON: a tool for assessing protein annotation across a broad range of species

**DOI:** 10.1101/2024.05.15.594385

**Authors:** Markus J. Sommer, Aleksey V. Zimin, Steven L. Salzberg

## Abstract

Evaluating the accuracy of protein-coding sequences in genome annotations is a challenging problem for which there is no broadly applicable solution. In this manuscript we introduce PSAURON (Protein Sequence Assessment Using a Reference ORF Network), a novel software tool developed to assess the quality of protein-coding gene annotations. Utilizing a machine learning model trained on a diverse dataset from over 1000 plant and animal genomes, PSAURON assigns a score to coding DNA or protein sequence that reflects the likelihood that the sequence is a genuine protein coding region. PSAURON scores can be used for genome-wide protein annotation assessment as well as the rapid identification of potentially spurious annotated proteins. Validation against established benchmarks demonstrates PSAURON’s effectiveness and correlation with recognized measures of protein quality, highlighting its potential use as a general-purpose method to evaluate gene annotation. PSAURON is open source and freely available at https://github.com/salzberg-lab/PSAURON.

**One-Sentence Summary:** PSAURON is a machine learning-based tool for rapid assessment of protein coding gene annotation.
