## Supplemental Table 1 for "PSAURON: a tool for assessing protein annotation across a broad range of species"

GCF_902201215.1
GCF_002162155.2
GCF_029873635.1
GCF_002742605.1
GCF_002207925.1
GCF_022539505.1
GCF_002114115.1
GCF_007655135.1
GCF_001540865.1
GCF_001263595.1
GCF_000184155.1
GCF_027924625.1
GCF_024323335.1
GCF_018294505.1
GCF_000208745.1
GCF_000091205.1
GCF_002127325.2
GCF_000143455.1
GCF_004799145.1
GCF_019186545.1
GCF_002303985.1
GCF_000463585.1
GCF_018446385.1
GCF_000188115.5
GCF_009727055.1
GCF_009389715.1
GCF_000346465.2
GCF_013401445.1
GCF_001865875.1
GCF_000816755.2
GCF_000341285.1
GCF_002211085.1
GCF_002906115.2
GCF_009805555.1
GCF_019419815.1
GCF_021117445.2
GCF_947179165.1
GCF_020283565.1
GCF_010389155.1
GCF_014633365.1
GCF_000817695.3
GCF_019578655.1
GCF_000741045.1
GCF_003576645.1
GCF_000512975.1
GCF_000092065.1
GCF_025698485.1
GCF_000340665.2
GCF_904849725.1
GCF_000003745.3
GCF_003713205.1
GCF_004153795.1
GCF_002870075.4
GCF_001633185.2
GCF_000695525.1
GCF_000005505.3
GCF_014843425.1
GCF_000263155.2
GCF_002220235.1
GCF_030253575.1
GCF_004785595.1
GCF_002994745.2
GCF_902167145.1
GCF_000090985.2
GCF_026212465.1
GCF_000611645.1
GCF_000313855.2
GCF_000442705.1
GCF_004353265.1
GCF_003073215.2
GCF_003713225.1
GCF_002168275.1
GCF_022201045.2
GCF_000147415.1
GCF_001531365.2
GCF_025177605.1
GCF_018687715.1
GCF_000309985.2
GCF_019359855.1
GCF_932294415.1
GCF_016808335.1
GCF_001879475.1
GCF_001876935.1
GCF_005239225.1
GCF_000002775.5
GCF_025698545.1
GCF_000493195.1
GCF_000226075.1
GCF_000801105.2
GCF_020921035.1
GCF_013358625.1
GCF_029962835.1
GCF_907164915.1
GCF_000214015.3
GCF_000003195.3
GCF_001406875.1
GCF_001411555.2
GCF_000365185.1
GCF_900626175.2
GCF_005286985.1
GCF_000147395.1
GCF_001659605.2
GCF_020379485.1
GCF_003086295.2
GCF_008641045.1
GCF_000633955.1
GCF_004379255.2
GCF_018873765.1
GCF_018835915.1
GCF_019202715.1
GCF_000002595.2
GCF_000393655.1
GCF_011075055.1
GCF_000143415.4
GCF_004118075.2
GCF_003935025.1
GCF_000390325.2
GCF_001433935.1
GCF_020796205.1
GCF_016808095.1
GCF_002806865.2
GCF_007990345.1
GCF_003573695.1
GCF_001605985.2
GCF_030052815.1
GCF_001995035.1
GCF_000350225.1
GCF_000331145.1
GCF_000733215.1
GCF_000002425.4
GCF_000150535.2
GCF_012489685.1
GCF_020520425.1
GCF_026745355.1
GCF_006381635.1
GCF_937616625.2
GCF_002738345.1
GCF_000258705.1
GCF_000151265.2
GCF_009730915.1
GCF_003473485.1
GCF_933775445.1
GCF_000375325.1
GCF_000478725.1
GCF_001879085.1
GCF_000004075.3
GCF_002575655.2
GCF_000471905.2
GCF_008831285.2
GCF_000001735.4
GCF_000004515.6
GCF_000414095.1
GCF_004193775.1
GCF_002878395.1
GCF_900185275.1
GCF_000346735.1
GCF_000004255.2
GCF_000499845.1
GCF_023119035.1
GCF_002738365.1
GCF_000504015.1
GCF_916048215.2
GCF_000715135.1
GCF_016545825.1
GCF_001625215.1
GCF_001683475.1
GCF_029017545.1
GCF_000495115.2
GCF_014773155.1
GCF_000231095.2
GCF_028751815.1
GCF_950005125.1
GCF_016881025.1
GCF_014898055.3
GCF_000313985.2
GCF_000317375.1
GCF_024139225.1
GCF_922984935.1
GCF_019186645.2
GCF_937001465.1
GCF_016699345.2
GCF_015220235.1
GCF_024166365.1
GCF_004348235.1
GCF_000696425.1
GCF_014754425.2
GCF_009829155.1
GCF_018167655.1
GCF_011762595.1
GCF_019320065.1
GCF_030435755.1
GCF_001984765.1
GCF_000951045.1
GCF_000299155.1
GCF_002099425.1
GCF_028885655.1
GCF_009828535.3
GCF_003160815.1
GCF_009764315.1
GCF_029289425.1
GCF_000767855.1
GCF_016509475.1
GCF_001890085.2
GCF_012393455.1
GCF_947179515.1
GCF_007565055.1
GCF_028858775.1
GCF_003676395.1
GCF_000164845.4
GCF_000247795.1
GCF_009806435.1
GCF_030028045.1
GCF_000002285.5
GCF_004664715.2
GCF_021288785.2
GCF_000955945.1
GCF_000442215.2
GCF_902806735.1
GCF_000001405.40
GCF_000412655.1
GCF_000334495.1
GCF_017311325.1
GCF_000327345.1
GCF_028878055.1
GCF_011100635.1
GCF_000001635.27
GCF_001458135.2
GCF_023065955.2
GCF_021613505.1
GCF_020826845.1
GCF_012274545.1
GCF_011800145.1
GCF_020740605.2
GCF_006547405.1
GCF_021234165.1
GCF_014824575.3
GCF_000223135.1
GCF_903995435.1
GCF_011764305.1
GCF_003327715.1
GCF_022376915.1
GCF_019923935.1
GCF_004126475.2
GCF_002776525.5
GCF_023091745.1
GCF_900095145.1
GCF_000247695.1
GCF_000165445.2
GCF_023159225.1
GCF_000696695.1
GCF_009761245.1
GCF_902729225.1
GCF_014570535.1
GCF_020171115.1
GCF_023721935.1
GCF_019393635.1
GCF_027887165.1
GCF_027595985.1
GCF_000951035.1
GCF_000151885.1
GCF_028885625.1
GCF_018350195.1
GCF_905146905.1
GCF_015227675.2
GCF_002007445.2
GCF_019054845.1
GCF_003668045.3
GCF_010015895.1
GCF_028018385.1
GCF_000147115.1
GCF_900094665.2
GCF_903995425.1
GCF_030020395.1
GCF_018350215.1
GCF_012559485.2
GCF_000003025.6
GCF_016077325.2
GCF_000321225.1
GCF_003676075.3
GCF_011100685.1
GCF_006229205.1
GCF_014108415.1
GCF_018345385.1
GCF_017639785.1
GCF_902655055.1
GCF_021234435.1
GCF_022682495.1
GCF_000164805.1
GCF_029281585.1
GCF_022837055.1
GCF_902635505.1
GCF_004028035.1
GCF_002288905.1
GCF_002204375.1
GCF_003254725.2
GCF_015252025.1
GCF_001604975.1
GCF_000298275.1
GCF_003426925.1
GCF_003009895.1
GCF_000243295.1
GCF_001704415.2
GCF_008728515.1
GCF_002837175.3
GCF_009762305.2
GCF_015852505.1
GCF_027406575.1
GCF_003369695.1
GCF_009914755.1
GCF_016772045.1
GCF_017591425.1
GCF_000956065.1
GCF_006542625.1
GCF_000296735.1
GCF_000181295.1
GCF_000001905.1
GCF_016906955.1
GCF_003031525.2
GCF_001595765.1
GCF_016432865.1
GCF_008632895.1
GCF_014108245.1
GCF_004115215.2
GCF_030445035.1
GCF_000956105.1
GCF_000260355.1
GCF_000754665.1
GCF_907164565.1
GCF_003255815.1
GCF_000803125.2
GCF_024362965.1
GCF_007474595.2
GCF_943737965.1
GCF_021218885.2
GCF_005190385.1
GCF_004785775.1
GCF_009834535.1
GCF_903992535.2
GCF_949987535.1
GCF_014176215.1
GCF_002102435.1
GCF_014898765.1
GCF_000276665.1
GCF_000622305.1
GCF_900497805.2
GCF_002863925.1
GCF_024542745.1
GCF_018350175.1
GCF_001698545.2
GCF_000952055.2
GCF_014885135.2
GCF_009873245.2
GCF_000260255.1
GCF_000296755.1
GCF_000349705.1
GCF_016433145.1
GCF_011100555.1
GCF_029834395.1
GCF_022079265.1
GCF_014441545.1
GCF_014108235.1
GCF_004115265.2
GCF_000151735.1
GCF_000151845.1
GCF_002263795.2
GCF_008692025.1
GCF_910594005.1
GCF_011762505.1
GCF_000283155.1
GCF_003265705.1
GCF_029407905.1
GCF_018350155.1
GCF_011064425.1
GCF_003339765.1
GCF_002288925.2
GCF_020740685.1
GCF_027475565.1
GCF_003704035.1
GCF_020975775.1
GCF_007827085.1
GCF_000325575.1
GCF_027574615.1
GCF_902686445.1
GCF_002201575.2
GCF_000298355.1
GCF_023055435.1
GCF_013339725.1
GCF_009602425.1
GCF_014356525.2
GCF_018152265.1
GCF_011865705.1
GCF_000090795.2
GCF_000002985.6
GCF_029852145.1
GCF_018151105.1
GCF_013339745.2
GCF_003268045.1
GCF_013357705.1
GCF_947242115.1
GCF_002204515.2
GCF_000365465.3
GCF_000599845.2
GCF_003676215.2
GCF_000388065.1
GCF_025200985.1
GCF_000591075.1
GCF_001594115.1
GCF_021730395.1
GCF_905163445.1
GCF_029227915.1
GCF_026212275.2
GCF_912999745.1
GCF_000327385.1
GCF_014898815.1
GCF_014466175.1
GCF_012274295.1
GCF_016086655.3
GCF_000222465.1
GCF_003710045.2
GCF_000001215.4
GCF_019457755.1
GCF_026250575.1
GCF_016617805.1
GCF_022113875.1
GCF_907165205.1
GCF_000326865.2
GCF_025231255.1
GCF_905147795.1
GCF_905115235.1
GCF_001194135.2
GCF_010183535.1
GCF_003286085.1
GCF_016920785.2
GCF_945859685.1
GCF_002891405.2
GCF_001594045.1
GCF_016801865.2
GCF_002938995.1
GCF_002443255.2
GCF_003285875.2
GCF_026930045.1
GCF_014743375.2
GCF_019059575.1
GCF_003789085.1
GCF_019202785.1
GCF_009176505.1
GCF_026283585.1
GCF_024763615.1
GCF_001652005.2
GCF_000002235.5
GCF_016746395.2
GCF_023078275.1
GCF_009731565.1
GCF_003227715.2
GCF_002113885.1
GCF_001594055.1
GCF_000696155.1
GCF_001412515.2
GCF_015342785.2
GCF_000715545.1
GCF_021155785.1
GCF_000002865.3
GCF_020080835.1
GCF_000671375.1
GCF_010614865.2
GCF_014529535.1
GCF_004382195.2
GCF_000184785.3
GCF_013373865.1
GCF_012273895.1
GCF_001040885.1
GCF_921293095.1
GCF_001594075.2
GCF_905475465.1
GCF_018152505.1
GCF_013731165.1
GCF_003285735.1
GCF_000347755.3
GCF_004193835.3
GCF_024542735.1
GCF_025612915.1
GCF_022045245.1
GCF_943734695.1
GCF_013753865.1
GCF_030247185.1
GCF_026875155.1
GCF_016097555.1
GCF_017639315.1
GCF_021869535.1
GCF_002022765.2
GCF_009176525.2
GCF_943734685.1
GCF_003285725.1
GCF_917563875.1
GCF_002803265.2
GCF_912470025.1
GCF_002237135.1
GCF_003227725.1
GCF_000500325.1
GCF_015345945.1
GCF_000390285.2
GCF_011947565.3
GCF_004354385.1
GCF_001412225.1
GCF_001594065.2
GCF_021976095.1
GCF_947568905.1
GCF_022605725.1
GCF_018152695.1
GCF_001483705.2
GCF_021461395.2
GCF_017562075.2
GCF_902806685.1
GCF_000188095.3
GCF_015586225.1
GCF_026230105.1
GCF_021134715.1
GCF_905333055.1
GCF_003285905.1
GCF_002217175.1
GCF_011750605.1
GCF_009870125.1
GCF_013758885.1
GCF_932276165.1
GCF_001313825.1
GCF_015228065.2
GCF_005508785.2
GCF_020536995.1
GCF_003426905.1
GCF_000475195.1
GCF_000255335.2
GCF_001853355.1
GCF_000341935.2
GCF_018152535.1
GCF_000648695.1
GCF_008121235.1
GCF_905475345.1
GCF_008802855.1
GCF_943737925.1
GCF_003254395.2
GCF_011630105.1
GCF_000949405.1
GCF_000524195.1
GCF_001854935.1
GCF_017591435.1
GCF_902652985.1
GCF_000220905.1
GCF_015732765.1
GCF_001313835.1
GCF_028408465.1
GCF_021901455.1
GCF_021461385.2
GCF_014905175.1
GCF_905147365.1
GCF_003590095.1
GCF_001856785.1
GCF_021464435.1
GCF_943734845.2
GCF_021155775.1
GCF_000612105.2
GCF_000002075.1
GCF_000469605.1
GCF_004382145.1
GCF_000204515.1
GCF_003672135.1
GCF_014066325.1
GCF_021130785.1
GCF_003073045.1
GCF_000150275.1
GCF_024679095.1
GCF_023864345.2
GCF_019393585.1
GCF_020809275.1
GCF_905147105.1
GCF_943734755.1
GCF_015476425.1
GCF_013340165.1
GCF_016746365.2
GCF_006345805.1
GCF_029784135.1
GCF_002571385.2
GCF_014805625.2
GCF_000006295.1
GCF_016920715.1
GCF_001039355.2
GCF_013123115.1
GCF_010883055.1
GCF_905404315.1
GCF_000648675.2
GCF_945859705.1
GCF_000004555.2
GCF_000517525.1
GCF_943734745.1
GCF_001654025.1
GCF_001186125.1
GCF_000507365.1
GCF_000836215.1
GCF_000503995.2
GCF_024364675.1
GCF_943734635.1
GCF_905147765.1
GCF_023701775.1
GCF_021155765.1
GCF_902459465.1
GCF_020424385.1
GCF_905147045.1
GCF_905220565.1
GCF_024516045.1
GCF_001186105.1
GCF_021234035.1
GCF_014839805.1
GCF_001687245.2
GCF_027943255.1
GCF_000699045.2
GCF_001442555.1
GCF_028554725.1
GCF_018143015.1
GCF_003589595.1
GCF_001272555.1
GCF_002532875.2
GCF_018153725.1
GCF_905220415.1
GCF_015706575.1
GCF_943734765.1
GCF_000003605.2
GCF_000648655.2
GCF_028750875.1
GCF_023101765.2
GCF_001188975.3
GCF_003651465.1
GCF_943735745.2
GCF_013141755.1
GCF_020466585.1
GCF_011952205.1
GCF_029603195.1
GCF_023864275.1
GCF_018152115.1
GCF_012932325.1
GCF_000956235.1
GCF_003070985.1
GCF_026898425.1
GCF_018153845.1
GCF_027563975.1
GCF_000696795.2
GCF_006496715.2
GCF_014083535.2
GCF_000224145.3
GCF_025091365.1
GCF_000003815.2
GCF_016746235.2
GCF_000151315.2
GCF_005281655.2
GCF_029784155.1
GCF_910589235.1
GCF_001465965.1
GCF_023375885.1
GCF_947172395.1
GCF_023373825.1
GCF_002042975.1
GCF_000371365.1
GCF_001625305.1
GCF_000188695.1
GCF_004324835.1
GCF_000005575.2
GCF_026225885.1
GCF_013339695.2
GCF_001901225.1
GCF_014825855.1
GCF_022539665.1
GCF_003369915.1
GCF_900245975.1
GCF_023614345.1
GCF_001263275.1
GCF_000237925.1
GCF_907164935.1
GCF_943734655.1
GCF_024334085.1
GCF_010416935.1
GCF_000181795.1
GCF_000764305.2
GCF_011952255.1
GCF_001949145.1
GCF_914767665.1
GCF_943734725.1
GCF_018153295.1
GCF_002938485.1
GCF_020631705.1
GCF_917208135.1
GCF_000239435.1
GCF_013122585.1
GCF_947563725.1
GCF_943734705.1
GCF_000485595.1
GCF_000002995.4
GCF_011952275.1
GCF_019649055.1
GCF_002706865.2
GCF_000697945.3
GCF_009193385.2
GCF_001015335.1
GCF_029784165.1
GCF_021901495.1
GCF_003987935.1
GCF_000836235.2
GCF_022581195.2
GCF_018153835.1
GCF_000002335.3
GCF_028296485.1
GCF_016802725.1
GCF_003704095.1
GCF_001417965.1
GCF_016746245.2
GCF_000187915.1
GCF_014905235.1
GCF_000217595.1
GCF_024362695.1
GCF_932526225.1
GCF_910591885.1
GCF_023898315.1
GCF_943734665.1
GCF_905475395.1
GCF_010583005.1
GCF_000806365.1
GCF_020184175.1
GCF_018991925.1
GCF_002093755.2
GCF_000699445.3
GCF_017312705.1
GCF_001186385.1
GCF_003918875.1
GCF_023897955.1
GCF_000143395.1
GCF_026914265.1
GCF_024586455.1
GCF_001654015.2
GCF_011392965.1
GCF_902806645.1
GCF_009650485.2
GCF_905220365.1
GCF_018902025.1
GCF_003286155.1
GCF_000183805.2
GCF_932274485.2
GCF_002006095.1
GCF_903798145.1
GCF_023634085.1
GCF_001447785.1
GCF_000225785.1
GCF_019232065.1
GCF_001515605.1
GCF_000241765.5
GCF_003368295.1
GCF_900518735.1
GCF_025860055.1
GCF_902713615.1
GCF_008692095.1
GCF_000691975.1
GCF_008729295.1
GCF_000690725.1
GCF_000703405.1
GCF_902827165.1
GCF_015227805.2
GCF_000695815.1
GCF_000695765.1
GCF_000687375.1
GCF_001527695.2
GCF_902827175.1
GCF_000633615.1
GCF_000687185.1
GCF_900518725.1
GCF_001185365.1
GCF_027474105.1
GCF_001447265.1
GCF_000455745.1
GCF_020382885.2
GCF_958295425.1
GCF_000738735.6
GCF_011077185.1
GCF_027358695.1
GCF_001443325.1
GCF_901765095.1
GCF_000699105.1
GCF_009829145.1
GCF_023375685.1
GCF_000002035.6
GCF_000230535.1
GCF_022985175.1
GCF_902148845.1
GCF_000690715.1
GCF_006149115.2
GCF_015476345.1
GCF_024217435.1
GCF_901709675.1
GCF_029931775.1
GCF_902362185.1
GCF_009769535.1
GCF_000737465.1
GCF_017639655.2
GCF_001970005.1
GCF_902167405.1
GCF_019740435.1
GCF_018139145.2
GCF_018492685.1
GCF_902500255.1
GCF_003031625.1
GCF_024868665.1
GCF_017639745.1
GCF_028583425.1
GCF_013358815.1
GCF_027791375.1
GCF_904848185.1
GCF_016700215.2
GCF_000690875.1
GCF_902148855.1
GCF_001515625.1
GCF_000242695.1
GCF_019703515.2
GCF_009650955.1
GCF_022539395.1
GCF_016161935.1
GCF_000238955.4
GCF_029220125.1
GCF_003984885.1
GCF_000690835.1
GCF_018398535.1
GCF_000239375.1
GCF_900246225.1
GCF_028858705.1
GCF_009764475.1
GCF_016920845.1
GCF_025201925.1
GCF_019238085.1
GCF_023724105.1
GCF_017589495.1
GCF_013368585.1
GCF_017590135.1
GCF_021028975.2
GCF_902150065.1
GCF_016859285.1
GCF_023343835.1
GCF_003711565.1
GCF_000699145.1
GCF_008315115.2
GCF_000708925.1
GCF_914725855.1
GCF_016835505.1
GCF_000732505.1
GCF_013103735.1
GCF_021347895.1
GCF_011397635.1
GCF_017590055.1
GCF_020740725.1
GCF_900324485.2
GCF_900634415.1
GCF_000698965.1
GCF_000708025.1
GCF_902827115.1
GCF_015832195.1
GCF_006386435.1
GCF_009769545.1
GCF_028554395.1
GCF_020497125.1
GCF_000747805.2
GCF_021869965.1
GCF_902459505.1
GCF_022655615.1
GCF_001577835.2
GCF_029890125.1
GCF_027580225.1
GCF_905237065.1
GCF_022539595.1
GCF_018977255.1
GCF_000690775.1
GCF_017654505.1
GCF_002234675.1
GCF_904425465.1
GCF_001640805.2
GCF_001723895.1
GCF_014905685.2
GCF_027887155.1
GCF_000090745.2
GCF_014839835.1
GCF_010015445.1
GCF_001715985.3
GCF_009819705.1
GCF_004010195.1
GCF_000691845.1
GCF_900964775.1
GCF_002021735.2
GCF_014805655.1
GCF_028018845.1
GCF_001515645.1
GCF_026119805.1
GCF_900963305.1
GCF_011800845.1
GCF_020745825.1
GCF_000385455.1
GCF_000700745.2
GCF_905237075.1
GCF_016545835.1
GCF_002814215.2
GCF_012432095.1
GCF_004143745.1
GCF_026213295.1
GCF_028500815.1
GCF_026979565.1
GCF_001952655.1
GCF_900747795.2
GCF_030028575.1
GCF_001604755.1
GCF_000710305.1
GCF_027744805.1
GCF_029633865.1
GCF_000705375.1
GCF_005870125.1
GCF_000004195.4
GCF_014858855.1
GCF_009769625.2
GCF_012275295.1
GCF_028641065.1
GCF_005281545.1
GCF_010645085.2
GCF_004329235.1
GCF_021018895.1
GCF_019097595.1
GCF_000186305.1
GCF_020740795.1
GCF_009819885.2
GCF_001649575.2
GCF_021184085.1
GCF_027789165.1
GCF_018831695.1
GCF_900408965.1
GCF_028640845.1
GCF_900634795.4
GCF_009819795.1
GCF_027409825.1
GCF_009829125.3
GCF_016745375.1
GCF_022316705.1
GCF_007364275.1
GCF_900080235.1
GCF_902500615.1
GCF_026419915.1
GCF_000709895.1
GCF_003343035.1
GCF_000692075.1
GCF_016077235.1
GCF_017976325.1
GCF_002775205.1
GCF_017976425.1
GCF_901000725.2
GCF_019176455.1
GCF_026225935.1
GCF_023638135.1
GCF_000690535.1
GCF_001660625.3
GCF_003259725.1
GCF_016699485.2
GCF_002901205.1
GCF_001443285.1
GCF_900880675.1
GCF_000709365.1
GCF_010909765.2
GCF_024509145.1
GCF_901001165.1
GCF_022379125.1
GCF_000247815.1
GCF_000485575.1
GCF_000281125.3
GCF_900067755.1
GCF_016432855.1
GCF_021292245.1
GCF_900700415.2
GCF_015220715.1
GCF_000691405.1
GCF_025592945.1
GCF_900496995.4
GCF_029582105.1
GCF_001858045.2
GCF_001522545.3
GCF_004916995.1
GCF_000523025.1
GCF_000699245.1
GCF_010993605.1
GCF_000691785.1
GCF_003331165.1
GCF_019279795.1
GCF_027172205.1
GCF_022458985.1
GCF_009762535.1
GCF_900700375.1
GCF_023856365.1
GCF_947347685.1
GCF_027244095.1
GCF_003957565.2
GCF_001077635.1
GCF_029499605.1
GCF_013100865.1
GCF_900634625.1
GCF_905171765.1
GCF_003597395.1
GCF_901001135.1
GCF_002872115.1
GCF_003342845.1
GCF_021917145.1
GCF_001891065.2
GCF_000935625.1
GCF_017976375.1
GCF_023375975.1
GCF_004027225.2
GCF_004354835.1
GCF_022539315.1
GCF_015237465.2
GCF_003945725.1
GCF_002166845.1
GCF_018296145.1
GCF_000146605.3
GCF_028551555.1
GCF_018340385.1
GCF_002260705.1
GCF_015220745.1
GCF_012460135.2
GCF_023634155.1
GCF_013358895.1
GCF_001723915.1
GCF_019175285.1
GCF_004798865.1
GCF_017639235.1
GCF_024256425.1
GCF_030265065.1
GCF_027358585.1
GCF_905171775.1
GCF_003957555.1
GCF_023653815.1
GCF_000331425.1
GCF_017654675.1
GCF_000696875.1
GCF_000239395.1
GCF_003945595.2
GCF_022539355.2
GCF_002922805.2
GCF_001444195.1
GCF_027579735.1
GCF_901933205.1
GCF_000708225.1
GCF_017639515.1
GCF_023373465.1
GCF_029448725.1
GCF_019924925.1
GCF_000695195.1
GCF_000735185.1
GCF_929443795.1
GCF_025434085.1
GCF_003342905.1
GCF_004355925.1
GCF_018812025.1
GCF_014851395.1
GCF_002910315.2
GCF_020615455.1
GCF_027744825.2
GCF_018691265.1
GCF_011125445.2
GCF_013377495.2
GCF_014805685.1
GCF_009819535.1
GCF_000277835.1
GCF_001266775.1
GCF_000972845.2
GCF_000687285.1
GCF_001431845.1
GCF_009764565.3
GCF_020085105.1
GCF_002078875.1
GCF_015846415.1
GCF_900634775.1
GCF_015220075.1
GCF_007399415.2
GCF_013265735.2
GCF_018320785.1
GCF_002925995.2
GCF_013347855.1
GCF_021462225.1
GCF_027596085.1
GCF_030265055.1
GCF_011004845.1
GCF_900324465.2
GCF_001039765.1
GCF_000337935.1
GCF_910596095.1
